# Constitutive PI3K–AKT activation promotes steatohepatitis through *de novo* lipogenesis despite enhanced mitochondrial β-oxidation, essential fatty acid depletion and reduced lipid peroxidation

**DOI:** 10.64898/2026.09.23.753762

**Authors:** Albert S. Peixoto, Érique Castro, Bianca F. Leonardi, Tiago E. Oliveira, Adriano B. Chaves-Filho, Thayna S. Vieira, Caroline A. Tomazelli, Natalia Monteiro Pessoa, Erika Vicência Monteiro Pessoa, Marina A. Abe-Honda, Ana B. Pires, Luciano P. Silva Júnior, Erick M. Silveira, Beatriz Pereira da Silva, Camila Nogueira, Flavia Carla Meotti, Marcos Y. Yoshinaga, Sayuri Miyamoto, William T. Festuccia

## Abstract

**Background.:** Activation of *de novo* lipogenesis (DNL) is a major hallmark of steatotic liver disease (SLD), a highly prevalent group of diseases ranging from a harmless steatosis to more severe steatohepatitis, cirrhosis, and hepatocellular carcinoma. We interrogated herein the early alterations in liver proteome, transcriptome, lipidome, inflammation, fibrosis, and oxidative status in a mouse model of progressive SLD induced by constitutive activation of PI3K-AKT signaling, the major inducer of DNL.

**Methods.:** Male, 8 weeks-old mice bearing phosphatase and tensin homolog (*Pten*) deletion and therefore constitutive activation of PI3K-AKT in hepatocytes (albumin-Cre) and littermate controls were evaluated for liver steatosis, injury, lipid peroxidation, metabolism, proteome, lipidome and transcriptome either upon feeding with a chow or high-fat diets supplemented or not with linoleic acid or after treatment with vehicle or acetyl-CoA carboxylase (ACC) inhibitor (ND-630, 20 mg/kg/day, i.p.)

**Results.:** Mice bearing *Pten* deletion and therefore constitutive activation of PI3K-AKT in hepatocytes display steatohepatitis characterized by enhanced DNL, severe steatosis, hepatocyte ballooning, inflammation, fibrosis and hepatomegaly, which, unexpectedly, was associated with reduced lipid peroxidation, increased GSH content and enhanced rates of triacylglycerol turnover, fatty acid β-oxidation, tricarboxylic acid cycle flux, and mitochondrial respiration, altogether promoting a robust lipidome remodeling mainly defined by enrichment of DNL-derived fatty acids in detriment of a broad depletion of essential fatty acids (linoleic and α-linolenic acids) and cardiolipins. Dietary restoration of liver linoleic acid content mildly attenuated liver inflammation, without however affecting lipid peroxidation and improving steatosis and fibrosis, whereas pharmacological acetyl-CoA carboxylase (ACC) and DNL inhibition markedly reduced steatosis, inflammation and fibrosis, despite further lowering hepatic linoleic acid content.

**Conclusions.:** Collectively, these findings support a harmful role of essential fatty acids depletion fomenting liver inflammation and identify DNL as a major culprit of steatohepatitis induced by constitutive PI3K-AKT activation.

**What is already known on this topic:**

- *Pten* inactivation in hepatocytes leading to constitutive PI3K-AKT signaling and *de novo* lipogenesis activation (DNL) is a recurrent liver signature found in steatotic liver disease (SLD)-bearing patients, promoting disease progression through not completely defined molecular mechanisms.

**What this study adds:**

- *Pten* inactivation in hepatocytes promotes liver steatosis, injury, inflammation and fibrosis, in spite of depleting essential fatty acids and cardiolipin, reducing lipid peroxidation, enhancing antioxidant capacity and mitochondrial mass and respiration, and eliciting lipid-related futile metabolic cycles.
- Dietary restoration of liver essential linoleic acid partially attenuates inflammation, but not steatosis and fibrosis induced by *Pten* inactivation in hepatocytes
- Pharmacological ACC and DNL inhibition mitigate the steatosis, inflammation and fibrosis induced by *Pten* inactivation in hepatocytes, but further deplete liver essential fatty acids.

**How this study might affect research, practice or policy:**

- This study raises evidence supporting a harmful role of essential fatty acid depletion exacerbating liver inflammation.
- Pharmacological strategies that increase fatty acid oxidation including ACC inhibition may enhance, while dietary supplementation may mitigate essential fatty acid depletion.
- Despite protecting healthy cells from oxidative damage, the enhanced antioxidant capacity induced by *Pten* inactivation in hepatocytes may favor survival of hepatocytes bearing DNA mutations and tumorigenesis.
