## Supplementary File 2 for "Constitutive PI3K–AKT activation promotes steatohepatitis through *de novo* lipogenesis despite enhanced mitochondrial β-oxidation, essential fatty acid depletion and reduced lipid peroxidation"

### Sheet: nmol g tissue
Supplementary File 2. List of lipids quantified in liver samples (nmol/g of tissue) and used for statistical analysis
Lipid species/Samples	WT_1	WT_2	WT_3	WT_4	WT_5	WT_6	WT_7	WT_8	WT_9	PtenKO_1	PtenKO_2	PtenKO_3	PtenKO_4	PtenKO_5	PtenKO_6
1H-cer (d18:1/22:0)	28.6891	31.924	34.8996	28.6543	24.883	40.3195	31.6999	34.9203	30.509	19.2972	21.6857	17.527	16.7103	22.4418	25.0534
1H-cer (d18:1/23:0)	4.6919	4.76261	4.70662	5.54219	4.99481	6.21488	6.15098	5.77475	7.4451	2.58078	1.9994	1.77551	2.44295	2.14405	1.94955
1H-cer (d18:1/24:0)	13.0217	16.0929	15.6712	13.2113	12.3267	18.2489	19.6245	15.2752	18.4052	5.36116	5.48683	4.48621	4.68948	5.67285	6.59477
1H-cer (d18:1/24:1)	17.6307	20.1479	17.3359	14.4375	17.5556	20.6614	16.5016	16.4122	21.0291	15.6152	12.1546	14.1142	12.6755	15.6086	11.6004
Cer (d17:1/22:0)	0.922944	1.03158	1.27339	1.24245	0.979988	1.18526	1.15886	1.12832	1.16967	0.416471	0.678632	0.519521	0.428431	0.625356	0.725563
Cer (d18:0/24:0)	1.03677	0.660708	0.635623	0.745102	0.919711	0.58039	0.750013	0.839491	1.08993	0.367981	0.392407	0.343404	0.270374	0.274089	0.329935
Cer (d18:0/24:1)	1.41174	0.740901	0.718259	0.996468	1.26968	0.765826	0.747824	0.981133	1.74126	1.32357	1.42635	1.12047	0.861808	0.876344	1.06313
Cer (d18:1/16:0)	3.54652	3.89589	3.50571	4.00691	4.40826	3.07635	3.57965	3.9207	4.74268	6.08121	5.43864	5.35565	4.93793	3.92493	2.77162
Cer (d18:1/18:0)	0.765236	0.586954	0.649756	1.06346	1.00889	0.666841	0.632701	0.805795	0.785827	1.82647	1.06066	1.47177	1.8733	1.02093	0.583353
Cer (d18:1/20:0)	1.66391	2.00606	2.45269	2.75093	2.72698	2.11443	2.03891	2.21724	2.21969	4.83201	4.86826	4.47236	3.8781	5.04459	4.20451
Cer (d18:1/22:0)	34.9534	36.536	42.234	39.492	36.4095	42.3999	40.7623	36.3676	38.5138	34.2759	43.072	33.5075	28.7093	40.3638	45.1406
Cer (d18:1/23:0)	5.42864	4.99657	5.2467	6.05375	5.86279	4.86232	5.6172	5.67415	6.63405	2.2301	2.25629	1.66249	2.00264	1.76763	1.88008
Cer (d18:1/24:0)	58.5016	63.3371	64.2361	59.0242	58.4689	61.1317	67.9816	61.8756	67.2791	23.5661	28.3731	21.9324	21.563	24.1494	28.2459
Cer (d18:1/24:1)	73.9048	69.2662	69.9287	75.2768	78.8458	77.1181	68.0328	71.901	87.0465	80.4489	76.1139	77.7933	73.247	71.412	65.2478
Cer (d18:2/22:0)	2.48121	3.85132	4.33029	3.94392	3.49201	3.26706	3.41455	3.81161	3.47139	6.25373	8.46874	6.35021	5.34959	7.48758	8.27016
Cer (d18:2/24:1)	9.38035	11.2686	11.5435	11.2405	12.0113	9.90202	10.4765	12.1437	11.9261	10.4799	13.4926	11.516	9.64655	12.3495	12.8281
CL (16:1/18:1/18:2x2)	34.6509	69.7278	63.8857	122.733	90.4616	106.399	122.373	93.7733	56.8016	39.7596	39.4162	32.412	63.5925	78.9695	43.6206
CL (16:1/18:2/ARAx2)	128.404	67.4155	67.4754	66.0977	114.178	129.091	141.051	164.912	69.2886	9.54333	17.1761	10.3966	17.224	26.0635	17.4715
CL (16:1/18:2x2/EPA)	12.6714	21.897	21.7757	49.9543	37.3185	39.3569	42.3692	29.9287	23.8535	6.08446	8.04588	5.76668	9.61285	15.04	10.4442
CL (16:1/18:2x3)	89.4354	128.223	139.725	310.855	236.915	319.126	274.137	199.489	149.292	24.5725	31.863	18.9298	37.0941	55.3573	41.62
CL (18:1/18:2x2/20:3)	35.8363	59.3118	47.505	63.6441	61.104	86.9642	151.599	98.0732	46.3045	77.9244	45.4339	58.8333	91.1768	113.244	43.0117
CL (18:1/18:2x3)	592.125	801.398	726.291	1374.57	1236.25	1611.99	1810.48	1449.15	737.358	417.207	356.591	380.645	725.532	798.912	457.497
CL (18:1x2/18:2/EPA)	23.354	47.8785	36.1391	70.1548	56.8702	75.514	95.5602	60.9232	32.6331	58.126	48.4162	46.9184	76.0509	101.487	46.4828
CL (18:1x2/18:2x2)	82.1862	163.341	134.599	241.842	195.789	272.359	342.028	267.067	108.006	236.555	162.622	177.898	349.653	400.364	154.599
CL (18:2x3/20:2)	16.351	30.0568	13.4162	27.1762	32.832	29.8463	53.5351	28.4627	18.0179	30.0492	28.4971	28.6497	57.3888	66.0221	24.8712
CL (18:2x3/20:3)	37.794	54.0686	44.7646	78.5722	69.3385	70.1798	117.132	71.4099	46.1197	44.4934	37.8667	38.8991	64.1892	83.3005	48.0927
CL (18:2x3/ARA)	108.416	150.659	133.55	231.883	213.03	261.718	322.288	240.219	123.982	75.7939	72.8659	70.6438	116.977	149.741	88.2997
CL (18:2x3/EPA)	111.386	160.016	143.725	269.204	267.279	374.151	327.952	237.69	219.84	29.2337	33.3991	25.7052	44.7954	64.6108	52.6109
CL (18:2x4)	1583.41	1475.75	1400.37	2602.37	2931.75	3858.28	3452.5	3085.89	2077.95	241.385	285.639	224.835	424.559	547.667	401.739
FFA (14:0)	85.5049	104.791	68.7078	103.096	91.0204	72.2716	72.7103	95.5416	96.1646	86.2236	104.121	89.0686	85.2223	83.2959	75.3692
FFA (14:1)	2.75653	2.68128	2.49691	4.68227	3.46804	2.9988	3.60756	3.3072	3.63716	2.46939	1.89152	2.81361	2.21938	2.76318	1.97424
FFA (15:0)	12.2453	17.4712	10.2757	15.9919	14.5755	11.3214	11.4811	14.4149	16.7742	10.436	11.2058	12.9918	9.05621	10.5982	10.1241
FFA (16:0)	2481.76	2725.57	1933.51	2992.98	3100.02	2409	2491.26	2306.18	3744.82	2458.1	3350.34	2309.51	1916.43	2579.15	2814.18
FFA (16:1)_A	109.49	92.7862	74.4046	160.3	118.049	121.641	110.786	85.6633	219.059	105.143	160.743	80.5707	54.1883	112.768	120.302
FFA (16:1)_B	76.4266	88.5275	42.6711	132.591	128.654	98.2704	73.38	87.7519	178.299	275.839	418.062	283.238	200.012	382.057	413.221
FFA (17:0)	33.4977	44.9688	27.2814	41.6517	38.3332	30.5654	32.1965	39.6927	38.1976	27.4634	32.7764	32.392	30.6195	30.129	30.4856
FFA (17:1)	7.1573	7.26535	5.32871	9.74794	9.89167	8.44357	7.81967	7.48485	16.2704	7.34622	9.61951	7.96776	5.36366	9.87728	11.4058
FFA (18:0)	1341.73	1668.81	1027.5	1501.07	1259.74	1058.68	1016.75	1384.28	1211.79	1270.68	1380.82	1354.21	1309.17	1164.09	1233.57
FFA (18:1)	1474.86	1509.95	1120.32	1839.45	1844.64	1700.86	1678.79	1397.03	2676.77	3603.63	4285.29	3285.98	2499.99	4077.4	3853.44
FFA (18:2)	1970.42	2095.51	1443.06	2205.39	2568.76	2310.95	2175.03	1810.72	3936.95	454.671	891.893	436.908	265.083	755.24	1109.96
FFA (18:3 n-3)	98.7036	84.709	50.1424	113.284	143.507	110.98	89.9729	85.2161	228.165	4.08032	13.2797	4.3532	2.73237	9.69752	20.7542
FFA (18:3 n-6)	65.885	73.8511	44.0437	84.3689	86.5898	89.666	68.4432	56.6016	156.732	6.22128	11.2395	6.19291	3.37877	9.86423	16.13
FFA (19:0)	5.46419	6.72834	5.52963	7.4032	6.97866	6.15497	6.6388	6.91745	7.27214	4.8286	5.11578	5.41214	5.34882	5.23165	5.45995
FFA (19:1)	1.49929	1.62347	1.44402	2.09331	2.39533	1.92219	2.2411	1.81862	3.14909	1.78577	2.22351	1.68476	1.53779	2.35225	2.14201
FFA (20:0)	7.96468	11.1828	6.72344	12.0189	8.58268	6.83017	7.75689	9.81904	10.0915	10.5559	15.8972	13.5212	10.127	14.3321	18.1837
FFA (20:1)	9.27456	10.0117	7.49013	13.9699	14.2197	11.1438	16.4824	9.98143	21.6406	94.9218	102.074	85.2674	77.579	108.697	92.22
FFA (20:2)_A	4.47904	6.45779	4.62791	5.38717	7.74945	5.63418	9.10047	5.52472	11.7643	5.63873	9.2413	5.33796	4.61565	8.54562	11.1161
FFA (20:2)_B	0.678026	0.934367	0.765061	0.956277	0.977026	0.73876	1.10017	0.787747	1.16042	11.7235	10.6023	12.5242	8.76284	12.4179	8.41122
FFA (20:3)_A	7.62567	13.878	10.8211	11.2742	14.5851	9.96066	15.2064	11.4947	26.6388	26.2391	40.2961	23.8163	15.0334	37.8696	43.9957
FFA (20:3)_B	1.82419	2.51532	2.54254	3.86021	3.43092	3.08889	3.46513	2.54205	4.61305	18.5978	15.7055	16.8687	11.809	14.5694	11.0294
FFA (22:0)	3.06678	4.19079	2.99321	4.95165	3.81393	3.42487	3.28871	3.69863	4.12476	3.3441	4.24796	3.94004	2.9177	4.36604	5.83469
FFA (22:1)	2.29555	1.84808	3.01954	3.04567	2.09336	2.18738	1.59769	1.71639	4.3734	8.45581	9.54383	7.07858	5.92243	12.1224	14.4243
FFA (22:2)	0.158992	0.335827	0.276519	0.308301	0.370185	0.242195	0.449091	0.23194	0.574729	0.932428	0.935877	0.979197	0.764255	1.02748	1.13691
FFA (22:4)	10.6309	18.4727	14.9957	17.574	22.3192	15.5115	24.7342	14.5482	27.6356	16.5955	16.2716	14.5402	10.8699	13.2806	18.0664
FFA (24:0)	3.37117	5.00546	3.38476	5.37717	4.30786	3.20397	3.1981	3.56949	4.51955	4.14045	3.63492	5.27148	2.64877	3.55651	3.70057
FFA (24:1)	1.6883	1.85477	1.43325	2.06552	2.14134	1.74095	2.20908	1.63176	3.07438	2.75231	2.78153	2.51935	2.23613	2.79721	2.84934
FFA (ARA)	235.528	286.592	217.953	307.614	326.042	261.579	271.49	235.774	400.328	286.62	399.137	259.233	152.235	352.668	361.414
FFA (DHA)	105.875	175.68	125.611	152.676	161.661	142.342	204.188	141.091	195.944	177.384	156.7	145.218	116.754	144.693	148.218
FFA (DPA n-3)	13.6746	25.1866	19.1387	24.8381	27.6698	19.9255	28.901	21.8377	40.8235	6.78202	8.27041	6.03888	3.95042	7.52915	11.1114
FFA (DPA n-6)	4.39334	7.67834	7.00023	6.57617	7.69853	6.56784	11.2092	6.98671	8.7421	9.253	7.15385	7.96368	6.38612	5.91055	6.25838
FFA (EPA)	13.4836	22.1141	13.8453	21.8467	21.5768	20.644	22.7299	22.8449	36.7811	3.7487	6.1634	3.20723	2.30352	5.29805	9.07445
LPC (16:0)	146.998	151.46	124.986	117.883	134.397	157.988	156.288	138.263	219.576	113.969	139.245	106.231	104.503	122.138	137.863
pPC (p18/16:0)	4.85995	5.88382	4.94251	4.57612	5.74037	5.87429	4.94808	5.17778	5.64256	7.05955	6.36421	7.62048	6.9726	7.12596	6.26696
PC (14:0/18:1)	7.66251	7.20757	4.91942	6.21006	6.07823	5.07345	6.29816	5.71932	5.70304	8.19829	7.1959	5.93839	3.27938	8.42422	5.65424
PC (16:0/16:0)	123.044	144.217	100.262	86.3016	95.8972	74.2895	97.9658	100.139	102.665	68.815	91.3769	80.2306	55.3297	75.9562	76.698
PC (16:0/16:1)	22.0472	25.5532	21.253	30.7138	20.726	21.2593	21.8521	27.9857	24.3019	14.5594	18.3374	12.1188	11.8829	13.9991	14.6186
PC (16:0/18:1)	816.704	782.111	740.626	840.687	752.841	757.499	704.047	873.291	785.78	927.277	855.165	819.878	827.439	765.415	798.214
PC (16:0/18:2)	1873.95	1907.77	1608.06	1817.56	1902.83	1687.12	1689.13	1738.09	1844.53	904.569	997.972	882.012	761.106	945.57	1013.46
PC (16:0/18:3)	154.858	166.686	140.14	168.401	154.543	171.373	121.902	159.724	159.162	26.9065	27.8952	30.2342	18.9935	27.7143	36.5365
PC (16:0/20:1)	27.6034	38.6654	27.0364	19.5814	21.7958	20.9819	30.3127	22.3985	21.5864	26.1962	30.8397	22.7207	17.6969	34.207	25.6363
PC (16:0/20:2)	171.799	170.982	144.816	162.188	161.869	159.966	177.574	125.537	140.422	201.464	157.166	132.247	163.055	208.598	155.663
PC (16:0/20:3)	95.98	130.871	137.656	84.274	85.7438	90.2627	72.2261	114.572	134.05	517.516	451.773	421.458	444.048	449.314	391.632
PC (16:0/22:4)	12.0893	12.8041	12.1127	10.7919	10.6863	10.0645	11.1374	12.9104	13.286	21.3545	23.0515	22.2729	21.2912	22.0999	17.607
PC (16:0/ARA)	827.102	859.655	924.862	792.144	807.281	806.417	630.483	795.045	819.477	1624.94	1381.1	1573.93	1277.11	1389.38	1138.01
PC (16:0/DHA)	1091.64	1071.16	1098.26	1174.53	1182.69	1131.74	1019.36	1143.96	1100.27	1311.9	1227.75	1255.08	1120.75	1169.7	1169.42
PC (16:0/DPA)	26.9463	28.3393	33.1399	27.7546	28.5623	27.8277	22.8768	25.561	24.987	101.824	69.8486	87.6322	82.2696	65.6369	55.0826
PC (16:1/18:2)	186.909	165.357	126.12	189.287	149.115	206.315	161.202	200.006	243.063	39.3098	61.2802	34.6575	35.5957	52.6967	89.9309
PC (16:1/ARA)	31.2316	37.4168	39.3271	38.3259	28.5036	40.4907	29.2641	45.6701	50.1663	52.7484	50.1129	45.7747	42.0856	52.2392	51.7646
PC (16:1/DHA)	19.354	26.3039	25.6271	31.97	21.5516	30.9059	24.1935	32.2752	32.5756	25.2948	26.896	21.8903	22.0986	29.2533	33.4788
PC (17:0/18:1)	4.82975	5.66947	5.12276	4.71188	5.34862	4.55137	5.54102	6.37498	5.69914	4.19775	4.62913	2.59309	3.292	4.55446	4.33999
PC (17:0/18:2)	20.2131	20.0278	15.6142	11.9479	15.1475	16.5818	20.7763	19.6469	18.2782	3.23002	5.0191	3.32577	2.8154	5.11203	5.62181
PC (17:0/ARA)	14.126	16.7016	15.7389	10.7527	12.7651	14.8477	13.6889	13.5465	12.6901	25.5682	20.6619	19.4229	17.8228	25.5405	19.1843
PC (17:1/20:3)	1.43652	2.03219	2.63466	1.57572	1.967	1.65081	1.68174	2.31498	2.03712	3.17991	3.71377	3.70077	3.2399	4.14881	3.61714
PC (18:0/18:1)	98.9155	123.782	122.382	112.608	100.314	123.038	117.619	111.015	101.058	473.791	355.332	380.371	439.724	452.565	326.367
PC (18:0/18:2)	353.674	418.654	389.943	287.573	300.139	391.083	308.695	350.786	351.384	351.08	338.979	320.216	309.298	406.583	337.807
PC (18:0/20:2)	3.59807	5.27197	5.35035	2.95818	3.5404	4.32177	4.11077	4.09221	5.1576	7.83726	8.64418	6.7061	7.86442	10.0079	9.0374
PC (18:0/20:3)	50.9056	77.0113	75.1233	47.8585	47.5681	59.0637	48.5697	62.476	61.5005	598.885	500.954	579.17	535.55	644.621	507.895
PC (18:0/22:4)	3.7558	4.43324	4.0828	4.45208	4.52611	3.97814	4.43163	4.30214	3.73881	9.61356	8.79553	8.45346	7.83326	9.61144	7.91852
PC (18:0/ARA)	572.082	611.435	633.688	517.324	571.573	631.697	490.728	510.581	511.22	1664.85	1300.13	1575.2	1358.45	1541.98	1150.1
PC (18:0/DHA)	263.839	257.016	246.797	281.492	283.98	295.159	281.399	222.873	209.046	501.146	417.475	449.393	437.344	463.596	428.185
PC (18:0/DPA)	7.34291	8.74799	10.4806	9.21137	9.6855	10.0076	9.07323	8.47387	6.08396	57.0528	35.3878	47.2831	43.2259	37.6389	30.7185
PC (18:1/18:1)	17.8483	11.8164	12.9858	10.9281	11.1609	16.0088	13.1298	32.171	20.3072	71.0651	53.565	66.5625	64.3574	57.8626	40.0044
PC (18:1/18:2)	155.108	133.427	105.127	106.64	98.7606	144.838	129.824	150.292	149.817	193.133	157.039	146.977	142.359	168.541	177.275
PC (18:1/20:3)	9.32259	15.2803	13.0219	7.85864	8.63725	9.12048	10.3138	12.9275	13.2203	107.929	95.816	84.9056	100.156	100.124	87.1915
PC (18:1/ARA)	102.113	109.159	100.217	86.4662	93.0802	97.3461	78.0729	106.229	108.473	383.393	333.652	371.195	330.638	337.354	294.651
PC (18:1/DHA)	102.462	91.7339	88.7947	92.0075	95.542	104.642	92.4642	118.762	101.964	193.763	169.556	176.237	170.899	174.337	185.699
PC (18:2/18:2)	163.678	154.165	130.464	117.673	115.101	165.312	162.917	180.71	216.482	20.5491	32.4958	23.763	18.3735	40.7611	54.7549
PC (18:2/18:3)	42.0859	33.7957	25.6268	29.2133	34.6188	39.3505	45.2706	40.5754	59.9715	1.22644	3.03624	1.45773	1.23447	2.16602	4.26481
PC (18:2/20:0)	3.59807	5.27197	5.35035	2.95818	3.5404	4.32177	4.11077	4.09221	5.1576	7.83726	8.64418	6.7061	7.86442	10.0079	9.0374
PC (18:2/ARA)	94.612	99.3553	114.453	69.2254	72.5031	102.624	86.2228	107.966	111.743	71.8602	80.786	68.3692	60.7719	78.5326	86.8979
PC (18:2/DHA)	35.4565	39.5808	41.6588	27.6242	29.1116	37.6049	40.9052	42.7282	42.462	37.2508	39.53	34.6003	33.9747	37.1305	49.4311
PC (18:2/DPA)	1.07558	1.67961	1.66578	0.852517	0.814299	1.25823	1.139	1.50439	1.43005	4.75758	5.61459	4.38657	4.55038	5.86368	6.07563
PC (18:3/ARA)	2.95128	3.74838	4.06425	2.20275	2.75696	2.48111	3.73411	4.4391	4.59987	0.813632	1.19183	0.879052	0.701892	0.988263	1.16523
PC (ARA/ARA)	12.2093	13.6293	10.1096	8.1517	9.33268	7.35416	11.6783	8.74993	6.89666	14.6377	14.91	12.3922	7.33289	14.3422	10.211
pPE (p16/22:4)	15.4224	19.032	16.5576	14.9348	15.2007	16.3434	15.3353	14.746	13.8551	12.5094	13.5098	15.5283	11.8213	13.3482	11.6931
pPE (p16/ARA)	78.3804	80.7111	69.8834	66.576	71.7233	75.5062	76.9684	63.6128	68.1123	52.1078	54.8982	58.7424	50.5596	51.0461	47.1565
pPE (p16/DHA)	48.8859	54.0241	45.3877	53.0808	55.8278	57.0099	62.9086	49.3261	43.9614	49.1297	38.1766	46.9393	52.9477	44.6298	35.8405
pPE (p16/DPA)	2.41257	3.11832	2.26456	2.33204	2.6361	2.28013	3.30271	2.58317	1.9864	1.9619	2.03345	2.10596	1.87471	2.26093	1.57838
pPE (p18/22:4)	6.85619	7.38989	6.54943	5.85914	6.49225	8.57435	7.76036	6.31444	7.74522	3.51067	4.29394	4.36302	3.73218	5.33153	4.14065
pPE (p18/ARA)	43.1002	39.1694	36.2595	38.8611	40.1923	42.2484	38.9799	37.7498	37.9362	24.1388	23.302	25.2245	20.9564	22.8686	22.4077
pPE (p18:1/ARA)	20.5151	20.9232	19.9865	20.915	21.1919	24.4209	23.7868	20.9409	20.6326	19.7495	18.8817	22.0976	20.735	20.2038	17.4958
pPE (p18:1/DHA)	10.1408	12.2241	10.5632	11.1477	11.2306	15.6768	16.837	13.2622	11.2079	17.0315	11.6977	17.2597	19.2891	16.4662	11.5172
pPE (p20/ARA)	6.37199	5.14462	4.63691	6.87179	6.88129	6.90518	7.52549	6.14116	7.12239	4.04028	4.16957	4.79756	3.76594	4.97649	4.26162
PE (16:0/18:1)	42.6809	30.5072	26.1456	37.1337	38.9893	38.8792	35.3924	44.1611	42.1981	12.4692	16.5443	13.0419	11.9836	12.6256	17.0707
PE (16:0/18:2)	353.723	312.645	242.412	333.324	378.666	307.322	370.601	338.909	334.026	44.4426	82.1042	50.3804	45.2763	57.4795	91.8347
PE (16:0/18:3)	7.01978	5.37911	3.80353	7.08353	5.94606	7.17682	7.63239	7.04485	6.65426	0.344602	0.528279	0.384188	0.286063	0.410312	0.622622
PE (16:0/20:1)	19.6231	20.3253	16.7182	14.901	15.2311	15.7338	22.3087	16.4885	17.9226	2.64863	4.70172	2.50943	1.96138	4.78089	4.72426
PE (16:0/20:3)	24.475	23.8777	18.9975	19.9201	16.9532	14.9707	21.5804	20.9355	18.3223	20.7192	22.1829	17.96	11.0311	18.4674	15.0838
PE (16:0/22:4)	16.8459	16.006	15.9201	15.0123	13.0418	12.731	15.901	17.0159	15.9836	5.063	7.12898	5.96255	5.81595	6.28322	5.97288
PE (16:0/ARA)	490.954	494.647	471.039	502.982	481.99	453.403	444.935	484.144	505.607	436.489	418.844	404.713	357.092	358.548	382.913
PE (16:0/DHA)	1023.27	956.013	897.483	1052.54	1056.05	1066.49	984.241	973.627	1003.58	760.585	781.835	771.739	717.023	662.675	763.228
PE (16:0/DPA)	76.7722	76.6705	77.2892	82.3953	83.3554	88.5514	99.7558	92.1562	91.7163	68.7324	56.5522	53.3298	60.9449	43.0486	49.9201
PE (16:1/18:1)	150.932	103.823	71.9365	137.834	111.829	135.413	154.532	114.191	112.028	8.4277	13.0843	7.24712	10.9054	11.5228	18.561
PE (16:1/ARA)	21.0812	26.49	27.3931	28.1061	18.5676	27.1796	16.6905	30.2665	35.2477	8.38634	9.86861	6.69013	6.66891	7.766	10.3745
PE (16:1/DHA)	28.925	33.3885	31.3949	41.2491	28.2651	38.0202	29.9066	41.4359	42.0485	7.88979	9.19991	7.08083	6.44465	7.87522	12.9118
PE (17:0/18:2)	6.00802	3.96314	2.77976	3.56146	4.03096	4.8542	6.6391	4.56933	4.54854	0.278893	0.527031	0.324601	0.276137	0.456853	0.648069
PE (17:0/ARA)	30.388	24.4087	21.5825	18.379	22.3142	25.407	27.5481	27.8441	28.2781	5.69837	7.14265	6.00161	5.4642	6.79896	8.41196
PE (17:0/DHA)	16.8196	13.1331	11.2956	14.5114	16.8587	18.8019	20.3607	15.2282	14.2068	4.4857	4.25431	4.38076	5.33728	4.96826	5.83129
PE (17:1/18:1)	0.939819	0.318353	0.261313	0.611397	0.595918	0.539766	0.704423	0.75718	0.746495	0.0588308	0.126863	0.069778	0.0752864	0.140636	0.124823
PE (18:0/18:1)	19.2861	16.6295	17.2228	16.511	17.5102	21.4797	19.1341	19.3175	20.7927	14.3535	17.9454	14.4368	15.7941	17.3961	16.2477
PE (18:0/18:2)	416.419	329.991	319.403	343.399	360.275	421.428	413.444	340.825	380.499	72.9672	101.56	72.7728	69.6235	107.26	116.548
PE (18:0/20:3)_A	41.5041	47.7879	50.6603	39.1748	38.5875	46.7672	44.8638	48.4105	49.4459	41.703	56.5888	41.6987	42.4542	55.1601	64.7831
PE (18:0/20:3)_B	1.17037	2.3649	2.52014	2.50613	2.51959	2.12025	2.33548	2.20137	2.95132	4.6419	3.89542	4.92404	4.8149	4.08659	3.18177
PE (18:0/22:4)	19.8155	17.102	17.1504	18.1443	19.3806	18.3619	20.0102	16.0859	19.0252	8.36163	10.8365	9.67017	8.23228	10.7078	9.78884
PE (18:0/ARA)	1541.73	1478.02	1438.35	1492.52	1487.75	1590.11	1402.38	1449.39	1431.18	1748.2	1542.07	1739.71	1429.71	1566.84	1450.55
PE (18:0/DHA)	504.909	440.584	458.509	553.525	508.005	550.094	545.032	459.247	442.432	304.733	316.98	311.369	305.78	328.569	321.598
PE (18:0/DPA)	28.9151	25.7767	32.1157	32.1873	29.3963	33.2993	31.5193	25.9406	22.5755	31.9139	27.2082	28.9934	29.3834	26.9028	23.9997
PE (18:0/EPA)	87.0481	75.2307	74.6883	84.5893	76.6041	86.2666	82.4827	96.1807	73.4517	69.9798	56.372	58.0347	70.5994	66.1057	62.016
PE (18:1/18:1)	7.57178	4.2586	3.97457	4.26236	4.96516	6.0905	4.9813	7.25568	7.67029	5.01143	5.12992	5.14365	4.79864	5.83313	6.02862
PE (18:1/18:2)	462.432	372.763	309.147	340.002	335.181	431.211	438.716	477.924	454.5	87.4482	129.131	84.4081	91.8113	116.118	166.66
PE (18:1/20:3)	25.3495	30.998	26.5007	19.0004	19.4867	23.2633	32.9327	35.3443	31.4608	25.5912	33.3559	23.1403	23.7304	29.1902	40.4622
PE (18:1/ARA)	375.703	425.408	414.461	379.809	375.17	362.129	322.815	439.838	407.377	514.764	486.175	537.838	444.231	465.939	485.633
PE (18:1/DHA)	245.295	239.17	226.947	241.576	234.512	248.987	225.416	265.738	268.264	248.733	229.5	248.058	224.12	226.598	238.089
PE (18:1/DPA)	18.9627	18.7274	20.217	16.6689	16.8135	20.5441	21.3555	24.5419	20.285	28.198	23.3637	24.9222	25.9058	21.5835	24.0381
PE (18:2/18:2)	67.5074	42.7149	29.266	30.2505	34.1671	50.4882	62.5421	52.5072	68.4553	1.17471	2.36727	1.1638	1.08721	1.9421	3.93729
PE (18:2/18:3)	4.1638	6.66158	6.20091	6.3029	5.38317	5.18247	6.45882	8.55101	9.09112	1.82668	2.78971	1.62634	1.57533	2.3722	3.16912
PE (18:2/ARA)	35.9583	44.3915	44.9393	27.766	28.8911	39.6842	40.1079	48.9693	54.142	7.87843	11.0166	8.17146	6.77154	10.7201	15.6546
PE (18:2/DHA)	18.7892	18.6928	18.9436	13.9759	14.2809	19.1805	20.3976	22.0133	25.0955	3.23243	4.64245	3.56511	2.70646	3.61677	5.51549
PE (19:0/ARA)_A	6.56436	7.34733	8.00575	6.06988	5.65446	6.07939	5.78575	7.23421	7.4297	1.879	2.34636	1.96221	1.81929	2.43319	3.30904
PE (19:0/ARA)_B	18.7189	14.5996	13.9284	14.8658	17.8307	16.6383	18.7179	16.3552	17.7127	2.27874	3.07903	2.67587	1.9444	2.60181	3.40557
PE (20:0/ARA)	15.9302	19.6832	17.9668	13.4258	13.0868	18.8651	23.2413	14.0737	16.5211	3.51774	7.49984	4.45843	2.9112	5.82262	10.0469
PE (ARA/ARA)	1.49964	1.65413	1.80828	2.39448	1.86659	2.1785	1.96736	2.50619	2.60121	1.84788	1.90089	2.15469	1.59995	1.86698	2.27551
PG (16:0/18:1)	33.1405	43.815	45.5125	41.6195	33.9116	49.3728	39.1678	45.1599	48.2608	35.8002	38.9231	29.8086	36.4079	37.1595	39.7508
PG (16:0/18:2)	12.0127	12.5967	14.932	13.0999	13.4201	11.621	10.8651	12.6238	18.726	2.42593	3.81543	2.77477	2.554	4.039	4.16169
PG (18:1/18:1)	4.79793	2.93008	3.04937	5.54456	4.45738	4.94964	5.43849	5.7917	5.73562	47.9021	22.3456	48.1372	68.4262	46.429	14.4515
PG (18:1/18:2)	18.7209	8.33116	8.00239	16.3469	13.719	16.3366	17.2753	17.9246	21.2307	7.58999	6.90524	7.19018	10.3706	11.6078	7.75401
PG (18:1/ARA)	2.88286	2.18748	2.04585	3.41555	3.87247	3.78946	4.18768	3.69743	3.85046	5.20694	3.81245	6.01704	6.96922	5.6201	3.62628
PG (18:1/DHA)	3.29115	4.17293	4.31896	2.97349	3.4795	5.93489	6.84887	5.94565	5.27968	10.5527	13.3266	16.827	23.4957	21.2103	14.9292
PG (18:2/20:3)	0.302138	0.35138	0.315094	0.372094	0.469087	0.364146	0.605769	0.423672	0.553378	0.320806	0.42627	0.284665	0.391854	0.569194	0.460451
PG (18:2/DHA)	11.8684	14.6894	13.2578	9.52895	12.2465	18.9601	22.75	18.5936	18.8233	5.71085	7.8606	6.8167	7.7488	10.5992	11.2785
PG (18:2/DPA)	2.93309	3.80364	3.47185	3.07117	3.27983	4.36998	5.61845	5.45882	3.84955	25.5281	13.0824	17.1976	20.5281	18.4992	12.9081
PI (16:0/18:2)	53.3626	28.8705	39.0173	42.9358	51.1362	38.0666	44.856	33.1399	51.0558	4.09568	6.85051	4.9015	3.78399	5.74523	6.27739
PI (16:0/20:3)	11.7028	16.3317	14.2067	10.2495	10.3656	6.77619	16.6519	9.07733	8.6567	4.77853	6.55862	4.97674	3.9609	5.19414	5.30438
PI (16:0/ARA)	208.75	216.965	239.521	189.112	216.819	176.042	223.521	167.146	183.701	96.1559	108.435	96.5533	94.5364	95.9645	98.0194
PI (17:0/ARA)	13.046	10.4207	9.53795	6.7913	10.1397	8.83248	13.2695	8.63563	8.78961	2.52431	2.98434	2.83052	2.25452	3.4896	3.25497
PI (18:0/18:2)	70.1638	22.6525	33.043	37.5379	39.1183	54.666	33.1299	29.1582	62.9738	7.9843	9.53594	7.59358	5.50191	12.0981	9.61985
PI (18:0/20:3)_A	18.9958	10.7833	16.6267	10.3952	12.3709	13.0411	10.7321	14.2345	17.4697	76.1064	85.6525	74.0755	60.6992	102.03	78.2111
PI (18:0/20:3)_B	3.79626	3.49359	4.05195	4.43235	4.45566	3.14319	2.9894	3.31895	4.22901	55.2357	34.0375	51.5004	47.2897	39.6114	17.4983
PI (18:0/ARA)	1915.99	1675.93	2018.88	1736.89	1993.58	1781.07	1882.87	1399.35	1566.31	1826.01	1753.78	1891.7	1692.12	1884.44	1638.53
PI (18:0/DHA)	8.85312	4.30729	6.12394	6.70627	7.77987	7.09848	6.26012	4.424	6.63776	6.91656	6.23827	7.93126	5.44886	7.81502	5.0734
PI (18:1/18:2)	41.6598	19.9546	27.8497	20.1348	24.85	32.9331	33.0049	29.2427	38.3828	4.93627	7.24575	5.61011	4.2656	7.54336	7.79161
PI (18:1/ARA)	124.204	130.962	139.68	80.6131	90.2783	115.079	143.906	130.202	121.558	104.198	100.304	112.585	106.364	110.285	101.332
SM (d17:1/24:1)	35.5642	32.6475	34.4609	28.6392	31.0703	33.8685	34.8793	37.9892	42.2598	10.1003	14.7261	10.8463	11.4637	12.4839	14.6336
SM (d18:1/16:0)	167.3	124.288	136.819	137.327	152.275	145.622	148.899	153.604	167.155	120.641	115.087	118.88	118.049	115.151	108.952
SM (d18:1/20:0)	44.2899	39.4949	48.5742	49.5055	45.5616	48.8225	53.6053	50.0296	47.1345	32.2827	40.4073	28.7978	34.0248	32.7303	43.5522
SM (d18:1/22:0)	1496.92	1159.03	1399.35	1226.61	1240.19	1414.12	1591.79	1398.41	1291.91	509.723	739.053	508.557	442.778	562.95	973.411
SM (d18:1/23:0)	328.901	230.793	267.14	266.718	274.829	285.166	368.711	308.433	391.425	68.9997	69.0555	47.5586	62.955	53.9595	76.7917
SM (d18:1/24:0)	883.979	738.404	860.343	740.688	700.883	876.724	1114.49	855.039	1051.34	232.248	310.938	200.801	205.153	238.264	344.168
SM (d18:1/24:1)	1954.75	1493.7	1635.67	1551.87	1731.82	1756.35	1512.64	1724.29	1973.33	855.603	895.874	876.393	780.637	759.29	1019.67
SM (d18:1/24:2)	59.3128	60.1996	51.3579	45.1364	55.3255	52.891	50.7173	61.9964	65.7244	15.0454	14.7213	12.5348	12.3246	10.4968	15.2314
SM (d18:2/22:0)	51.442	63.138	63.6095	61.2729	56.746	56.2211	61.172	65.55	61.9915	37.9393	62.9005	35.2845	36.8117	45.95	76.5464
SM (d18:2/24:1)	15.6638	5.66932	13.4606	18.0253	16.7658	14.9468	20.1026	20.1298	20.0887	4.23713	11.8799	9.51363	8.64144	10.6585	13.2307
AC (10:0)	0.100154	0.165726	0.122844	0.172494	0.131602	0.114804	0.132674	0.19459	0.122592	0.122459	0.153601	0.131203	0.118281	0.131529	0.124538
AC (14:0)	0.0905579	0.131051	0.0779016	0.0691201	0.0556884	0.0802403	0.102728	0.0841529	0.0677494	0.0410633	0.0994706	0.0892036	0.0980681	0.116954	0.114767
AC (16:0)	0.179362	0.149982	0.211216	0.226286	0.134777	0.174764	0.310999	0.240432	0.113679	0.162722	0.136741	0.257956	0.259221	0.224529	0.126795
AC (16:1)	0.00558265	0.00561639	0.0153685	0.0187452	0.0082826	0.0178292	0.0250482	0.0280099	0.00546666	0.0456115	0.0241733	0.0705093	0.0824035	0.060875	0.0241617
AC (18:0)	0.118695	0.0686687	0.0797519	0.108479	0.104477	0.122894	0.14364	0.108386	0.0422433	0.151508	0.0636243	0.195965	0.154953	0.211644	0.071786
AC (18:1)	0.123857	0.075984	0.144708	0.160251	0.0993823	0.140162	0.231751	0.180472	0.0703392	0.467195	0.202325	0.645487	0.628256	0.569184	0.225469
AC (18:2)	0.0488185	0.0347036	0.0702299	0.0734235	0.0497973	0.0759467	0.122995	0.0817471	0.0550921	0.028824	0.0131635	0.0295339	0.033344	0.0432345	0.0210993
AC (2:0)	0.0129548	0.0199019	0.0434992	0.0315431	0.0281129	0.0447603	0.021404	0.0412698	0.0129818	0.00277635	0.00850953	0.00609855	0.0234376	0.0190541	0.00565116
AC (ARA)	0.0389312	0.0289421	0.0583281	0.0346758	0.0277368	0.0566706	0.0780442	0.0506756	0.0572119	0.060952	0.0733764	0.0395267	0.0629819	0.0293377	0.0314593
CE (16:0)	56.0719	57.3178	46.9446	94.8857	82.8194	79.5771	79.4975	106.875	65.0412	235.442	167.609	204.837	247.664	166.538	142.44
CE (16:1)	163.066	178.574	117.502	344.29	230.768	254.28	195.309	377.755	270.004	204.296	157.405	194.265	200.298	139.234	181.926
CE (18:1)	1359.17	1459.6	1093.29	2157.13	1850.7	1960.9	2032.17	2936.7	1916.11	6766.01	4611.48	6442.7	7642.75	5264	4567.46
CE (18:2)	1944.9	2064.06	1550.23	2478.87	2544.16	2662.36	2820.68	3556.95	2815.81	272.895	353.847	278.775	295.895	234.138	482.068
CE (ARA)	397.344	496.508	438.792	516.358	511.809	550.076	539.918	480.794	377.973	258.181	317.835	420.339	302.8	210.079	237.007
FC	726.97	715.316	688.764	709.828	625.973	738.274	695.544	662.303	690.94	691.14	560.68	647.087	575.087	596.428	596.131
DG (16:0/18:1)	255.229	188.804	131.428	411.006	316.644	324.219	414.757	335.585	354.844	4942.05	3511.27	3980.84	4703.49	4375.78	2539.99
DG (16:0/18:2)	755.915	592.034	371.997	1062.17	924.411	980.287	1290.25	910.496	1223.09	2104.09	1566.42	1521.6	1765.26	2108.5	1290.73
DG (16:0/ARA)	43.2152	40.8973	28.0529	42.0469	40.7824	47.0232	44.6638	47.1554	51.7682	117.445	94.7073	80.8612	83.2858	94.671	79.0288
DG (16:0/DHA)	40.2251	34.9293	25.7305	47.5547	38.8829	48.7659	54.002	47.9207	44.7418	342.201	177.439	244.693	302.286	294.459	103.868
DG (16:0/DPA)	3.68316	5.58611	3.89934	4.84818	5.22389	7.28841	11.0383	7.27807	7.56956	22.9328	15.3514	17.6948	27.1332	22.6739	15.1677
DG (16:0x2)	9.80684	8.55249	6.12712	16.1458	13.1183	13.0215	16.8428	11.5332	11.9563	84.6981	55.4361	61.2113	90.7465	65.128	41.3561
DG (16:1/18:1)	35.3585	32.9897	6.20209	47.0198	14.3933	28.5789	27.9136	29.4597	45.0801	277.066	371.085	272.382	469.237	488.826	337.417
DG (16:1/18:2)	96.7391	76.5487	37.2321	143.009	98.2859	147.963	152.261	128.055	196.379	151.399	167.247	109.739	136.622	190.516	181.044
DG (18:0/18:1)	4.47636	4.05693	3.0729	6.35189	5.29133	6.41305	7.86274	5.01061	4.78976	221.696	117.023	159.836	212.177	199.83	73.2338
DG (18:0/ARA)	41.1184	40.443	28.6658	44.4633	36.7659	55.9346	55.988	42.6792	50.8445	74.736	72.8648	70.5474	81.6507	69.318	63.8658
DG (18:0x2)	14.1501	14.1292	14.3115	12.8696	12.9147	14.3494	16.9356	16.4631	12.0158	11.5701	12.5327	11.146	13.8791	13.8007	13.0906
DG (18:1/18:2)	534.929	481.832	288.908	767.425	626.093	840.945	1174.91	784.56	1020.78	887.711	836.836	576.504	762.533	1012.06	859.46
DG (18:1/18:3)	16.1519	13.1964	9.73084	22.0499	23.6895	32.1779	40.8574	28.3649	35.3244	8.84246	9.60258	8.02659	9.04388	13.942	12.4356
DG (18:1/20:0)	0.352233	0.556765	0.682482	0.748217	0.51529	0.863272	1.20066	0.638724	0.754793	12.9877	15.3833	12.0145	14.3214	20.1092	16.7884
DG (18:1/20:2)	0.999385	0.91643	0.947395	0.777273	0.868827	1.2696	0.981615	1.10747	1.55313	5.74519	5.80716	6.59437	10.4277	8.8748	4.96196
DG (18:1/ARA)	27.0346	24.135	16.9784	39.6266	34.8261	41.7308	49.8736	34.7471	48.1618	88.6881	67.3922	57.9729	68.5555	66.683	59.1675
DG (18:1/DHA)	8.60071	12.579	9.11368	12.9333	12.1771	20.4778	30.2125	17.2181	18.421	43.7707	25.1756	28.3499	36.7876	33.6734	23.8701
DG (18:1x2)	156.544	122.389	86.2528	235.497	177.692	228.744	294.428	226.233	240.976	4509.34	3057.2	3705.16	4461.9	4259.63	2163.03
DG (18:2/18:2)	296.754	285.177	158.85	372.433	338.913	450.108	650.927	420.454	612.796	33.7922	53.1467	24.0349	32.7567	46.4483	72.1124
DG (18:2/20:1)	5.11279	5.97455	4.08002	6.09084	5.41324	9.5793	12.8943	7.45698	8.71718	72.8162	50.5179	52.0794	68.2715	70.6213	40.7903
DG (18:2/ARA)	32.6127	30.8048	20.3381	37.4201	42.8192	54.5836	64.732	41.2745	61.0859	11.1393	12.921	8.55522	9.17519	10.5686	15.5273
DG (18:2/DHA)	9.83737	16.467	10.372	10.1024	12.4427	19.2608	28.1238	15.4055	17.6053	2.6412	4.90284	3.09277	3.36318	3.31085	6.69708
Q-8	32.2922	39.8949	36.0645	45.5768	37.4247	28.0261	37.7833	36.7542	50.0901	15.0461	17.6069	16.2977	18.5385	22.0251	20.5512
Q-9	406.734	523.746	458.752	580.558	494.653	343.332	555.6	480.781	603.604	264.112	268.318	266.248	311.781	375.418	354.606
TAG (12:0/18:1/18:2)	6.34042	1.59553	0.966275	8.84553	4.82803	7.03213	7.45549	4.00004	4.31692	0.493558	0.624568	0.368657	0.66601	0.880467	0.892141
TAG (14:0/16:1/18:2)	30.2051	5.75907	5.46204	39.1699	19.0845	17.8876	20.1257	11.9944	12.734	11.9214	10.9643	7.89304	12.3331	8.26745	9.16668
TAG (14:0/18:2/ARA)	419.094	162.441	104.224	506.923	336.03	366.555	224.353	255.224	367.758	40.0582	46.7651	27.2936	25.8246	44.2125	54.7582
TAG (14:0/18:2x2)	25.2053	16.563	7.07489	22.2121	29.9284	21.0713	15.8691	17.9219	35.309	99.292	49.9187	61.4898	78.6953	80.3431	40.1248
TAG (14:1/18:2x2)	71.6843	21.1701	11.3207	72.3908	57.7485	46.2622	45.8342	26.9556	48.2445	26.9307	24.4287	18.8157	19.4598	25.8018	23.3097
TAG (15:0/18:2x2)_b	34.0311	15.7459	10.3582	23.1373	22.6306	30.0599	22.5928	18.9407	32.2095	10.4756	12.9446	7.4925	9.69944	12.4026	15.6882
TAG (16:0/16:1/DHA)	67.9615	26.7644	39.715	94.3178	69.8835	52.3015	46.8409	34.1744	64.2151	56.8724	42.217	39.0761	42.2566	41.1756	55.6013
TAG (16:0/18:2/18:3)	1636.74	743.228	684.046	1978.85	1498.11	1507.58	1101.54	1131.95	1416.62	468.441	518.324	271.414	254.764	394.143	423.908
TAG (16:0/18:2/DHA)	392.871	338.33	285.394	414.78	404.366	411.587	471.119	302.36	399.071	261.439	246.709	224.43	194.983	239.634	290.095
TAG (16:0/18:2/EPA)	121.779	95.245	55.5878	145.632	121.484	120.209	96.2915	85.3939	131.867	34.5666	44.1839	31.1699	15.442	28.0649	46.6817
TAG (16:1/16:2/18:2)	160.129	46.5371	24.8657	199.483	105.424	138.951	99.3585	86.32	140.808	11.5578	15.9971	7.38263	9.04075	18.6392	25.3741
TAG (16:1/17:1/18:2)_b	34.0311	15.7459	10.3582	23.1373	22.6306	30.0599	22.5928	18.9407	32.2095	10.4756	12.9446	7.4925	9.69944	12.4026	15.6882
TAG (16:1/18:2/18:3)	348.783	127.416	66.9394	393.774	243.85	333.518	227.753	189.694	364.571	27.4317	41.3363	20.9106	19.1021	46.3462	73.2711
TAG (16:1/18:2/18:4)	119.107	32.9404	17.5719	127.511	76.3729	114.553	73.9155	61.0587	111.849	2.34	3.97554	1.8896	2.00556	3.87671	6.31986
TAG (16:1/18:2/ARA)	364.545	179.672	82.3095	365.411	286.398	377.519	289.459	270.562	426.468	50.8797	53.7514	45.1237	36.9627	61.9169	71.725
TAG (16:1/18:2/DHA)	37.8559	19.1074	11.9437	39.2121	40.2308	30.7518	33.0838	25.2863	44.6676	7.94529	8.72616	5.61258	4.8814	7.83729	10.5312
TAG (16:1/18:2x2)	886.779	524.614	239.388	915.29	659.268	731.348	542.298	521.309	926.119	293.62	424.724	338.443	367.068	590.518	762.552
TAG (16:1x2/18:2)	511.825	205.819	144.233	633.469	400.248	428.448	305.674	280.136	421.712	381.138	423.03	291.169	306.132	444.986	439.535
TAG (16:1x2/EPA)	5.84	4.17104	1.60572	9.81987	3.75217	11.3346	6.00647	3.1997	4.32599	2.9873	2.55662	2.10722	2.34776	2.70942	2.88478
TAG (16:1x3)	82.2344	27.1255	13.3843	113.175	64.7966	70.0685	56.7474	44.9486	55.1566	117.717	107.248	76.2909	100.847	108.351	84.9462
TAG (18:1/18:2/DHA)	88.91	91.6684	75.1585	76.8375	78.9234	130.784	131.584	88.0714	98.0804	83.6191	73.7658	72.8814	57.4887	76.5313	95.1605
TAG (18:1/18:2/DPA)	38.7189	40.5542	34.8536	27.9119	34.0997	53.3747	59.9129	38.9934	50.7569	19.9024	20.1795	17.1529	15.7751	19.94	31.5513
TAG (18:2/18:3/ARA)	83.9746	51.3166	28.903	92.3843	62.3112	93.7967	75.7244	53.7508	82.5417	11.8277	16.9405	11.0018	10.26	16.9483	25.3511
TAG (18:2/18:3x2)	166.714	59.819	33.5366	180.383	118.308	187.909	108.096	97.1577	197.694	3.89932	6.50297	3.15492	2.79059	6.87161	10.4423
TAG (18:2x2/18:3)	565.694	197.745	135.576	525.608	400.156	524.083	394.028	329.198	569.905	11.997	25.6013	11.6714	12.0767	27.0391	45.2685
TAG (18:2x2/18:4)	44.3951	16.1642	10.8014	44.0663	29.5378	28.4062	36.5377	23.1063	29.6712	7.74938	8.63282	6.36287	6.35501	7.11553	12.8742
TAG (18:2x2/22:4)	8.63328	5.19918	4.34211	10.8338	7.93224	17.6603	16.5589	12.9812	10.0104	9.86528	11.414	10.4905	8.90346	14.2025	18.2715
TAG (18:2x2/ARA)	344.948	178.252	118.817	285.205	284.676	375.543	348.11	259.632	335.284	35.1011	47.2726	34.2557	20.948	37.6204	82.9273
TAG (18:2x2/EPA)	94.8979	43.942	29.3622	84.9164	74.3075	128.245	104.294	80.7023	115.3	9.46979	9.94562	7.15545	5.90507	11.204	24.2706
TAG (18:2x3)	1557.48	808.288	621.13	1362.82	1202.87	1607.64	1361.24	1144.91	1545.79	196.951	277.389	147.036	149.473	339.993	362.998
TAG (14:0/16:0/18:1)	7.83146	6.03736	4.45104	15.9226	8.78369	5.4183	6.60988	5.22775	4.63067	39.0012	40.7115	28.0826	37.0609	30.3795	25.2819
TAG (14:0/18:1/18:1)	399.396	211.003	194.48	435.468	413.964	256.84	312.928	241.773	253.579	713.448	636.786	615.279	636.082	821.73	500.118
TAG (16:0/16:1/18:1)	185.281	131.067	106.097	334.79	233.397	174.699	122.517	113.519	155.56	1160.66	1006.09	879.535	877.429	752.903	715.508
TAG (16:0/16:1/18:2)_a	239.691	162.093	142.317	351.134	258.364	211.651	156.289	185.036	206.993	820.943	692.177	688.038	735.866	792.892	563.295
TAG (16:0/16:1x2)	49.4445	26.868	22.0206	80.549	52.6547	37.6098	31.0434	32.074	33.8458	339.983	259.798	236.664	294.296	270.078	163.04
TAG (16:0/17:1/18:1)	67.7771	25.9218	21.1578	75.0555	63.2567	51.0153	44.3072	39.633	48.5901	224.664	204.158	171.681	208.262	212.233	184.756
TAG (16:0/18:0/18:1)	78.8544	31.2082	34.2545	146.83	93.7032	61.2956	61.623	43.2801	45.8256	998.146	877.548	861.392	924.986	896.81	703.78
TAG (16:0/18:1/18:2)	2050.52	1611.21	1494.47	1957.23	2067.66	2021.83	1745.1	1682.23	1766.31	2201.04	1818.4	1814.59	1559.39	2043.88	1961.93
TAG (16:0/18:1/19:1)_e	13.906	5.45207	4.43018	17.5068	13.6232	12.4645	11.3027	8.81375	9.53386	105.27	75.3282	76.9228	91.0869	98.2295	71.4543
TAG (16:0/18:1/20:0)_f	2.27845	1.36044	1.55473	4.59208	2.18996	2.33115	2.33448	1.36735	1.91931	152.656	179.889	131.028	137.56	187.689	182.217
TAG (16:0/18:1/20:1)	135.843	55.304	58.3038	197.365	133.364	122.29	112.121	84.8342	104.699	2309.51	1833.49	2012.06	2017.11	2220.1	1673.49
TAG (16:0/18:1/22:1)_g	2.35796	1.38815	1.14444	3.74435	1.88052	2.51712	2.46821	1.2814	2.15396	240.502	206.793	204.424	209.51	289.223	225.591
TAG (16:0/18:1/22:3)	14.3717	10.7369	11.7434	9.26793	11.276	15.9517	13.9811	7.93354	15.0838	201.35	110.095	176.576	160.034	138.132	95.8827
TAG (16:0/18:1/22:4)	43.5578	32.5657	34.0093	55.2858	56.2039	55.1132	42.4102	35.1078	46.5095	275.406	213.725	277.811	258.573	250.869	177.54
TAG (16:0/18:1/24:1)	0.784693	0.684192	0.576331	1.20179	0.822418	0.847396	0.884349	0.478514	0.667071	38.0502	36.5521	35.5745	33.502	56.6234	50.08
TAG (16:0/18:1/DHA)	102.004	102.918	98.3599	138.278	130.44	121.754	131.929	93.1247	95.868	267.204	183.719	236.737	200.658	178.546	176.328
TAG (16:0/18:1x2)	1705.32	1135.72	1136.21	2061.93	1848.48	1654.15	1322.45	1366.73	1361.93	5039.55	4784.62	4608.31	4449.11	4756.73	4422.83
TAG (16:0/18:2/22:4)	249.399	199.732	192.982	282.385	304.577	267.516	280.003	227.919	255.864	327.764	271.032	263.485	226.762	286.085	316.043
TAG (16:0/18:2/ARA)	533.803	378.441	326.363	591.008	610.33	470.104	443.568	387.12	472.623	314.156	287.504	276.756	213.333	262.808	337.762
TAG (16:0/18:2/DPA)	53.0196	64.5025	59.5744	50.797	47.512	62.425	63.7182	38.4244	45.018	68.0156	63.7636	46.048	42.7111	66.1011	60.0964
TAG (16:0/18:2x2)_c	1558.59	1253.27	1111.27	1694.12	1644.26	1521.83	1230.98	1315.43	1443.19	1249.19	1290.36	1093.12	1094.82	1465.01	1349.72
TAG (16:0x2/16:1)	8.48263	5.09306	4.99209	14.7619	11.5597	7.78807	5.44548	5.18262	5.68437	52.2461	37.1205	37.1458	50.7406	38.8705	26.1846
TAG (16:0x2/18:0)	5.438	2.7872	2.65778	11.3741	5.27126	3.53071	3.51504	2.45124	2.34707	39.9532	40.8373	32.0503	41.7592	30.9453	27.6655
TAG (16:0x2/18:1)	315.692	167.385	166.374	420.031	343.54	233.336	227.188	194.909	202.042	936.232	778.969	745.399	811.711	712.714	630.137
TAG (16:0x2/DHA)	27.209	15.284	12.0776	40.1245	33.5308	24.5613	29.333	17.5419	18.9163	27.5485	16.5206	24.5532	21.155	14.9135	13.4975
TAG (16:0x3)	12.9702	6.70267	6.44904	20.5833	12.758	7.83718	8.27019	6.02066	6.45476	24.1041	24.0029	19.0873	25.308	18.1876	18.1592
TAG (16:1/17:1/18:1)	94.9381	49.8349	38.3612	83.7503	79.4516	80.4762	63.7536	60.473	79.0952	106.466	98.249	74.1359	85.7913	102.728	100.52
TAG (16:1/18:1/18:2)_c	1558.59	1253.27	1111.27	1694.12	1644.26	1521.83	1230.98	1315.43	1443.19	1249.19	1290.36	1093.12	1094.82	1465.01	1349.72
TAG (16:1/18:1/20:1)	213.315	147.397	129.62	206.968	204.484	244.648	199.548	204.173	211.254	574.189	439.017	435.733	541.381	572.361	472.525
TAG (16:1/18:1x2)	1123.6	871.75	831.846	1334.71	1282.71	1007.69	897.823	946.768	1009.22	2528.18	2637.74	2645.47	2532.29	2868.54	2378.66
TAG (16:1x2/18:1)_a	239.691	162.093	142.317	351.134	258.364	211.651	156.289	185.036	206.993	820.943	692.177	688.038	735.866	792.892	563.295
TAG (17:0/18:1/18:2)_d	44.6637	18.3154	15.1088	42.0267	40.8764	38.9082	34.0711	28.751	33.5353	85.0065	70.3968	69.795	74.628	90.0136	67.3195
TAG (17:1/18:1/18:2)	61.7397	33.6304	25.4491	48.2819	47.4424	57.6546	46.5926	40.6576	54.529	45.6046	44.74	32.5323	35.698	50.8135	53.9144
TAG (17:1/18:1x2)_d	44.6637	18.3154	15.1088	42.0267	40.8764	38.9082	34.0711	28.751	33.5353	85.0065	70.3968	69.795	74.628	90.0136	67.3195
TAG (17:1/18:2x2)	25.9425	16.0016	12.8193	17.9963	18.9098	26.3144	17.9706	19.1062	23.8267	7.70749	9.62584	5.71888	6.38637	10.5579	13.3538
TAG (18:0/18:1/20:1)_g	2.35796	1.38815	1.14444	3.74435	1.88052	2.51712	2.46821	1.2814	2.15396	240.502	206.793	204.424	209.51	289.223	225.591
TAG (18:0x2/18:1)_f	2.27845	1.36044	1.55473	4.59208	2.18996	2.33115	2.33448	1.36735	1.91931	152.656	179.889	131.028	137.56	187.689	182.217
TAG (18:1/18:2/19:1)	12.8038	5.935	4.77455	10.2724	9.71881	13.1297	11.713	9.40381	10.0707	12.5061	10.453	9.69425	10.0474	13.5428	11.9842
TAG (18:1/18:2/20:1)	29.7897	27.6149	20.539	29.3117	35.2272	42.733	39.1328	32.6372	33.0533	56.0202	52.3346	66.2558	52.2957	56.49	32.1174
TAG (18:1/18:2/20:3)	30.3053	37.9093	31.8701	30.7515	23.0466	43.4006	32.0481	30.4482	23.9792	89.494	80.6501	109.621	72.1316	81.9433	91.9805
TAG (18:1/18:2/22:4)	30.9721	35.3291	30.1913	31.0785	34.0049	42.6133	47.2099	33.0943	39.1191	50.131	41.3621	45.6384	37.5433	43.8319	48.6466
TAG (18:1/18:2/ARA)	320.013	255.891	232.722	311.92	331.47	340.296	333.945	293.421	325.042	147.692	133.729	134.289	95.3022	159.238	195.406
TAG (18:1/18:2x2)	1052.32	819.571	718.268	955.938	961.344	1103.81	946.561	975.491	986.742	645.937	602.722	534.05	479.721	738.431	683.666
TAG (18:1/20:1x2)_h	1.09542	0.741932	0.531047	1.50164	0.846055	1.27029	1.20267	0.656906	1.11154	101.621	63.3814	80.1536	84.6992	122.288	71.4776
TAG (18:1x2/17:0)_e	13.906	5.45207	4.43018	17.5068	13.6232	12.4645	11.3027	8.81375	9.53386	105.27	75.3282	76.9228	91.0869	98.2295	71.4543
TAG (18:1x2/18:2)	657.252	468.241	404.348	633.098	593.63	741.684	585.564	595.051	617.55	616.376	533.357	552.424	416.116	646.182	628.295
TAG (18:1x2/19:0)	1.18251	0.680804	0.608547	1.81921	1.27425	1.55537	1.35522	0.831612	0.91984	27.0811	18.3626	18.5297	23.9578	29.2975	19.4123
TAG (18:1x2/19:1)	7.65115	3.32203	2.47929	8.66881	6.14594	8.30432	7.1037	4.85121	5.14188	47.3445	27.7558	34.8798	38.9537	45.4852	27.3699
TAG (18:1x2/20:1)	45.7921	18.843	16.8145	53.9199	35.4271	40.8757	39.8656	26.5895	39.3298	1258.74	777.964	1048.84	1034.37	1210.59	734.223
TAG (18:1x2/20:2)	6.22584	8.66447	8.1582	9.30256	8.22032	8.59721	10.3454	8.71708	7.90808	17.1033	12.2046	14.7136	10.0866	12.295	38.7621
TAG (18:1x2/20:3)	59.9294	49.1003	49.4752	68.6679	69.2909	58.2842	73.0817	53.1749	58.5061	126.249	73.8031	108.579	63.7927	77.2862	79.1183
TAG (18:1x2/22:1)_h	1.09542	0.741932	0.531047	1.50164	0.846055	1.27029	1.20267	0.656906	1.11154	101.621	63.3814	80.1536	84.6992	122.288	71.4776
TAG (18:1x2/22:4)	18.9711	16.4684	15.6447	21.2085	23.0029	23.0261	25.8056	17.6988	20.283	63.2169	42.5183	56.4188	46.1297	46.518	43.8947
TAG (18:1x2/DHA)	12.3228	16.0932	16.0708	15.9448	14.919	24.784	22.1191	15.8936	13.5497	55.7847	33.9339	53.0122	41.99	39.9212	37.7846
TAG (18:1x2/DPA)	3.66091	2.99169	2.83086	4.85268	5.39503	5.03647	7.01117	3.45485	3.58085	4.62314	4.43379	5.14869	4.67106	5.40164	4.91554
TAG (18:1x3)	340.241	163.864	180.497	375.176	301.114	315.9	238.875	217.242	236.527	2063.95	1376.35	1919.87	1604.7	1865.68	1186.55
